# Identification and characterization of novel filament-forming proteins in cyanobacteria

**DOI:** 10.1101/674176

**Authors:** Benjamin L. Springstein, Christian Woehle, Julia Weissenbach, Andreas O. Helbig, Tal Dagan, Karina Stucken

**Affiliations:** Institute of General Microbiology, Christian-Albrechts-Universität zu Kiel, Kiel, Germany; Institute for Experimental Medicine, Christian-Albrechts-Universität zu Kiel, Kiel, Germany; Department of Food Engineering, University of La Serena, La Serena, Chile

## Abstract

Filament-forming proteins in bacteria function in stabilization and localization of proteinaceous complexes and replicons; hence they are instrumental for myriad cellular processes such as cell division and growth. Here we present two novel filament-forming proteins in cyanobacteria. Surveying cyanobacterial genomes for coiled-coil-rich proteins (CCRPs) that are predicted as putative filament-forming proteins, we observed a higher proportion of CCRPs in filamentous cyanobacteria in comparison to unicellular cyanobacteria. Using our predictions, we identified nine protein families with putative intermediate filament (IF) properties. Polymerization assays revealed four proteins that formed polymers *in vitro* and three proteins that formed polymers *in vivo*. Fm7001 from *Fischerella muscicola* PCC 7414 polymerized *in vitro* and formed filaments *in vivo* in several organisms. Additionally, we identified a tetratricopeptide repeat protein - All4981 - in *Anabaena* sp. PCC 7120 that polymerized into filaments *in vitro* and *in vivo*. All4981 interacts with known cytoskeletal proteins and is indispensable for *Anabaena* viability. Although it did not form filaments *in vitro*, Syc2039 from *Synechococcus elongatus* PCC 7942 assembled into filaments *in vivo* and a Δ*syc2039* mutant was characterized by an impaired cytokinesis. Our results expand the repertoire of known prokaryotic filament-forming CCRPs and demonstrate that cyanobacterial CCRPs are involved in cell morphology, motility, cytokinesis and colony integrity.
