## Supplementary File 2 for "Identification and characterization of novel filament-forming proteins in cyanobacteria"

### Sheet: Cyanobacterial genomes
Group	Species	Genome assembly
Picocyanobacteria (SynProCya group)	Candidatus Synechococcus spongiarum 15L	GCA_001007635.1
Picocyanobacteria (SynProCya group)	Candidatus Synechococcus spongiarum SH4	GCA_000586015.1
Picocyanobacteria (SynProCya group)	Candidatus Synechococcus spongiarum SP3	GCA_001007665.1
Picocyanobacteria (SynProCya group)	Cyanobium gracile PCC 6307	GCA_000316515.1
Picocyanobacteria (SynProCya group)	Cyanobium sp. CACIAM 14	GCA_000708525.1
Picocyanobacteria (SynProCya group)	Cyanobium sp. PCC 7001	GCA_000155635.1
Picocyanobacteria (SynProCya group)	Prochlorococcus marinus str. AS9601	GCA_000015645.1
Picocyanobacteria (SynProCya group)	Prochlorococcus marinus str. EQPAC1	GCA_000759875.1
Picocyanobacteria (SynProCya group)	Prochlorococcus marinus str. GP2	GCA_000759885.1
Picocyanobacteria (SynProCya group)	Prochlorococcus marinus str. LG	GCA_000760155.1
Picocyanobacteria (SynProCya group)	Prochlorococcus marinus str. MIT 9107	GCA_000759855.1
Picocyanobacteria (SynProCya group)	Prochlorococcus marinus str. MIT 9116	GCA_000759865.1
Picocyanobacteria (SynProCya group)	Prochlorococcus marinus str. MIT 9123	GCA_000759935.1
Picocyanobacteria (SynProCya group)	Prochlorococcus marinus str. MIT 9201	GCA_000759955.1
Picocyanobacteria (SynProCya group)	Prochlorococcus marinus str. MIT 9202	GCA_000158595.1
Picocyanobacteria (SynProCya group)	Prochlorococcus marinus str. MIT 9211	GCA_000018585.1
Picocyanobacteria (SynProCya group)	Prochlorococcus marinus str. MIT 9215	GCA_000018065.1
Picocyanobacteria (SynProCya group)	Prochlorococcus marinus str. MIT 9301	GCA_000015965.1
Picocyanobacteria (SynProCya group)	Prochlorococcus marinus str. MIT 9302	GCA_000759975.1
Picocyanobacteria (SynProCya group)	Prochlorococcus marinus str. MIT 9303	GCA_000015705.1
Picocyanobacteria (SynProCya group)	Prochlorococcus marinus str. MIT 9311	GCA_000760015.1
Picocyanobacteria (SynProCya group)	Prochlorococcus marinus str. MIT 9312	GCA_000012645.1
Picocyanobacteria (SynProCya group)	Prochlorococcus marinus str. MIT 9313	GCA_000011485.1
Picocyanobacteria (SynProCya group)	Prochlorococcus marinus str. MIT 9314	GCA_000760035.1
Picocyanobacteria (SynProCya group)	Prochlorococcus marinus str. MIT 9321	GCA_000760055.1
Picocyanobacteria (SynProCya group)	Prochlorococcus marinus str. MIT 9322	GCA_000760075.1
Picocyanobacteria (SynProCya group)	Prochlorococcus marinus str. MIT 9401	GCA_000760095.1
Picocyanobacteria (SynProCya group)	Prochlorococcus marinus str. MIT 9515	GCA_000015665.1
Picocyanobacteria (SynProCya group)	Prochlorococcus marinus str. NATL1A	GCA_000015685.1
Picocyanobacteria (SynProCya group)	Prochlorococcus marinus str. NATL2A	GCA_000012465.1
Picocyanobacteria (SynProCya group)	Prochlorococcus marinus str. PAC1	GCA_000760235.1
Picocyanobacteria (SynProCya group)	Prochlorococcus marinus str. SB	GCA_000760115.1
Picocyanobacteria (SynProCya group)	Prochlorococcus marinus str. SS2	GCA_000760255.1
Picocyanobacteria (SynProCya group)	Prochlorococcus marinus str. SS35	GCA_000760275.1
Picocyanobacteria (SynProCya group)	Prochlorococcus marinus str. SS51	GCA_000760355.1
Picocyanobacteria (SynProCya group)	Prochlorococcus marinus subsp. marinus str. CCMP1375	GCA_000007925.1
Picocyanobacteria (SynProCya group)	Prochlorococcus marinus subsp. pastoris str. CCMP1986	GCA_000011465.1
Picocyanobacteria (SynProCya group)	Prochlorococcus sp. MIT 0601	GCA_000760175.1
Picocyanobacteria (SynProCya group)	Prochlorococcus sp. MIT 0602	GCA_000760195.1
Picocyanobacteria (SynProCya group)	Prochlorococcus sp. MIT 0603	GCA_000760215.1
Picocyanobacteria (SynProCya group)	Prochlorococcus sp. MIT 0604	GCA_000757845.1
Picocyanobacteria (SynProCya group)	Prochlorococcus sp. MIT 0701	GCA_000760295.1
Picocyanobacteria (SynProCya group)	Prochlorococcus sp. MIT 0702	GCA_000760315.1
Picocyanobacteria (SynProCya group)	Prochlorococcus sp. MIT 0703	GCA_000760335.1
Picocyanobacteria (SynProCya group)	Prochlorococcus sp. MIT 0801	GCA_000757865.1
Picocyanobacteria (SynProCya group)	Prochlorococcus sp. SS52	GCA_000760375.1
Picocyanobacteria (SynProCya group)	Prochlorococcus sp. W10	GCA_000291845.1
Picocyanobacteria (SynProCya group)	Prochlorococcus sp. W11	GCA_000291945.1
Picocyanobacteria (SynProCya group)	Prochlorococcus sp. W12	GCA_000291965.1
Picocyanobacteria (SynProCya group)	Prochlorococcus sp. W2	GCA_000291885.1
Picocyanobacteria (SynProCya group)	Prochlorococcus sp. W3	GCA_000291905.1
Picocyanobacteria (SynProCya group)	Prochlorococcus sp. W4	GCA_000291785.1
Picocyanobacteria (SynProCya group)	Prochlorococcus sp. W7	GCA_000291805.1
Picocyanobacteria (SynProCya group)	Prochlorococcus sp. W8	GCA_000291825.1
Picocyanobacteria (SynProCya group)	Prochlorococcus sp. W9	GCA_000291925.1
Picocyanobacteria (SynProCya group)	Prochlorococcus sp. scB241_526B17	GCA_000633975.1
Picocyanobacteria (SynProCya group)	Prochlorococcus sp. scB241_526B19	GCA_000634615.1
Picocyanobacteria (SynProCya group)	Prochlorococcus sp. scB241_526B22	GCA_000634635.1
Picocyanobacteria (SynProCya group)	Prochlorococcus sp. scB241_526D20	GCA_000635275.1
Picocyanobacteria (SynProCya group)	Prochlorococcus sp. scB241_526K3	GCA_000633995.1
Picocyanobacteria (SynProCya group)	Prochlorococcus sp. scB241_526N5	GCA_000634655.1
Picocyanobacteria (SynProCya group)	Prochlorococcus sp. scB241_526N9	GCA_000634015.1
Picocyanobacteria (SynProCya group)	Prochlorococcus sp. scB241_527E14	GCA_000634035.1
Picocyanobacteria (SynProCya group)	Prochlorococcus sp. scB241_527E15	GCA_000634675.1
Picocyanobacteria (SynProCya group)	Prochlorococcus sp. scB241_527G5	GCA_000635295.1
Picocyanobacteria (SynProCya group)	Prochlorococcus sp. scB241_527I9	GCA_000635315.1
Picocyanobacteria (SynProCya group)	Prochlorococcus sp. scB241_527L15	GCA_000634695.1
Picocyanobacteria (SynProCya group)	Prochlorococcus sp. scB241_527L16	GCA_000635335.1
Picocyanobacteria (SynProCya group)	Prochlorococcus sp. scB241_527L22	GCA_000635355.1
Picocyanobacteria (SynProCya group)	Prochlorococcus sp. scB241_527N11	GCA_000634055.1
Picocyanobacteria (SynProCya group)	Prochlorococcus sp. scB241_527P5	GCA_000635375.1
Picocyanobacteria (SynProCya group)	Prochlorococcus sp. scB241_528J14	GCA_000634075.1
Picocyanobacteria (SynProCya group)	Prochlorococcus sp. scB241_528J8	GCA_000634095.1
Picocyanobacteria (SynProCya group)	Prochlorococcus sp. scB241_528K19	GCA_000634715.1
Picocyanobacteria (SynProCya group)	Prochlorococcus sp. scB241_528N17	GCA_000634735.1
Picocyanobacteria (SynProCya group)	Prochlorococcus sp. scB241_528N20	GCA_000634755.1
Picocyanobacteria (SynProCya group)	Prochlorococcus sp. scB241_528N8	GCA_000634775.1
Picocyanobacteria (SynProCya group)	Prochlorococcus sp. scB241_528O2	GCA_000634115.1
Picocyanobacteria (SynProCya group)	Prochlorococcus sp. scB241_528P14	GCA_000634135.1
Picocyanobacteria (SynProCya group)	Prochlorococcus sp. scB241_528P18	GCA_000635395.1
Picocyanobacteria (SynProCya group)	Prochlorococcus sp. scB241_529B19	GCA_000635415.1
Picocyanobacteria (SynProCya group)	Prochlorococcus sp. scB241_529C4	GCA_000634155.1
Picocyanobacteria (SynProCya group)	Prochlorococcus sp. scB241_529D18	GCA_000634175.1
Picocyanobacteria (SynProCya group)	Prochlorococcus sp. scB241_529J11	GCA_000635435.1
Picocyanobacteria (SynProCya group)	Prochlorococcus sp. scB241_529J15	GCA_000634795.1
Picocyanobacteria (SynProCya group)	Prochlorococcus sp. scB241_529J16	GCA_000635455.1
Picocyanobacteria (SynProCya group)	Prochlorococcus sp. scB241_529O19	GCA_000635475.1
Picocyanobacteria (SynProCya group)	Prochlorococcus sp. scB243_495D8	GCA_000634195.1
Picocyanobacteria (SynProCya group)	Prochlorococcus sp. scB243_495G23	GCA_000634815.1
Picocyanobacteria (SynProCya group)	Prochlorococcus sp. scB243_495I8	GCA_000634835.1
Picocyanobacteria (SynProCya group)	Prochlorococcus sp. scB243_495K23	GCA_000635495.1
Picocyanobacteria (SynProCya group)	Prochlorococcus sp. scB243_495L20	GCA_000634215.1
Picocyanobacteria (SynProCya group)	Prochlorococcus sp. scB243_495N16	GCA_000634235.1
Picocyanobacteria (SynProCya group)	Prochlorococcus sp. scB243_495N3	GCA_000635515.1
Picocyanobacteria (SynProCya group)	Prochlorococcus sp. scB243_495N4	GCA_000634855.1
Picocyanobacteria (SynProCya group)	Prochlorococcus sp. scB243_495P20	GCA_000634875.1
Picocyanobacteria (SynProCya group)	Prochlorococcus sp. scB243_496A2	GCA_000634255.1
Picocyanobacteria (SynProCya group)	Prochlorococcus sp. scB243_496E10	GCA_000634895.1
Picocyanobacteria (SynProCya group)	Prochlorococcus sp. scB243_496G15	GCA_000634915.1
Picocyanobacteria (SynProCya group)	Prochlorococcus sp. scB243_496M6	GCA_000635535.1
Picocyanobacteria (SynProCya group)	Prochlorococcus sp. scB243_496N4	GCA_000635555.1
Picocyanobacteria (SynProCya group)	Prochlorococcus sp. scB243_497E17	GCA_000635575.1
Picocyanobacteria (SynProCya group)	Prochlorococcus sp. scB243_497I20	GCA_000634935.1
Picocyanobacteria (SynProCya group)	Prochlorococcus sp. scB243_497J18	GCA_000634275.1
Picocyanobacteria (SynProCya group)	Prochlorococcus sp. scB243_497N18	GCA_000634955.1
Picocyanobacteria (SynProCya group)	Prochlorococcus sp. scB243_498A3	GCA_000634295.1
Picocyanobacteria (SynProCya group)	Prochlorococcus sp. scB243_498B22	GCA_000634975.1
Picocyanobacteria (SynProCya group)	Prochlorococcus sp. scB243_498B23	GCA_000635595.1
Picocyanobacteria (SynProCya group)	Prochlorococcus sp. scB243_498C16	GCA_000634995.1
Picocyanobacteria (SynProCya group)	Prochlorococcus sp. scB243_498F21	GCA_000635615.1
Picocyanobacteria (SynProCya group)	Prochlorococcus sp. scB243_498G3	GCA_000635635.1
Picocyanobacteria (SynProCya group)	Prochlorococcus sp. scB243_498I20	GCA_000635015.1
Picocyanobacteria (SynProCya group)	Prochlorococcus sp. scB243_498J20	GCA_000634315.1
Picocyanobacteria (SynProCya group)	Prochlorococcus sp. scB243_498L10	GCA_000635035.1
Picocyanobacteria (SynProCya group)	Prochlorococcus sp. scB243_498M14	GCA_000635655.1
Picocyanobacteria (SynProCya group)	Prochlorococcus sp. scB243_498N4	GCA_000634335.1
Picocyanobacteria (SynProCya group)	Prochlorococcus sp. scB243_498N8	GCA_000634355.1
Picocyanobacteria (SynProCya group)	Prochlorococcus sp. scB243_498P15	GCA_000635675.1
Picocyanobacteria (SynProCya group)	Prochlorococcus sp. scB243_498P3	GCA_000635695.1
Picocyanobacteria (SynProCya group)	Prochlorococcus sp. scB245a_518A17	GCA_000634375.1
Picocyanobacteria (SynProCya group)	Prochlorococcus sp. scB245a_518A6	GCA_000635055.1
Picocyanobacteria (SynProCya group)	Prochlorococcus sp. scB245a_518D8	GCA_000634395.1
Picocyanobacteria (SynProCya group)	Prochlorococcus sp. scB245a_518E10	GCA_000635075.1
Picocyanobacteria (SynProCya group)	Prochlorococcus sp. scB245a_518I6	GCA_000635715.1
Picocyanobacteria (SynProCya group)	Prochlorococcus sp. scB245a_518J7	GCA_000635095.1
Picocyanobacteria (SynProCya group)	Prochlorococcus sp. scB245a_518K17	GCA_000635115.1
Picocyanobacteria (SynProCya group)	Prochlorococcus sp. scB245a_518O7	GCA_000635135.1
Picocyanobacteria (SynProCya group)	Prochlorococcus sp. scB245a_519A13	GCA_000634415.1
Picocyanobacteria (SynProCya group)	Prochlorococcus sp. scB245a_519B7	GCA_000634435.1
Picocyanobacteria (SynProCya group)	Prochlorococcus sp. scB245a_519C7	GCA_000635155.1
Picocyanobacteria (SynProCya group)	Prochlorococcus sp. scB245a_519D13	GCA_000635735.1
Picocyanobacteria (SynProCya group)	Prochlorococcus sp. scB245a_519E23	GCA_000635175.1
Picocyanobacteria (SynProCya group)	Prochlorococcus sp. scB245a_519G16	GCA_000635755.1
Picocyanobacteria (SynProCya group)	Prochlorococcus sp. scB245a_519L21	GCA_000635195.1
Picocyanobacteria (SynProCya group)	Prochlorococcus sp. scB245a_519O11	GCA_000635775.1
Picocyanobacteria (SynProCya group)	Prochlorococcus sp. scB245a_519O21	GCA_000634455.1
Picocyanobacteria (SynProCya group)	Prochlorococcus sp. scB245a_520B18	GCA_000634475.1
Picocyanobacteria (SynProCya group)	Prochlorococcus sp. scB245a_520D2	GCA_000634495.1
Picocyanobacteria (SynProCya group)	Prochlorococcus sp. scB245a_520E22	GCA_000635795.1
Picocyanobacteria (SynProCya group)	Prochlorococcus sp. scB245a_520F22	GCA_000635815.1
Picocyanobacteria (SynProCya group)	Prochlorococcus sp. scB245a_520K10	GCA_000634515.1
Picocyanobacteria (SynProCya group)	Prochlorococcus sp. scB245a_520M11	GCA_000634535.1
Picocyanobacteria (SynProCya group)	Prochlorococcus sp. scB245a_521B10	GCA_000635835.1
Picocyanobacteria (SynProCya group)	Prochlorococcus sp. scB245a_521C8	GCA_000635215.1
Picocyanobacteria (SynProCya group)	Prochlorococcus sp. scB245a_521K15	GCA_000635235.1
Picocyanobacteria (SynProCya group)	Prochlorococcus sp. scB245a_521M10	GCA_000635855.1
Picocyanobacteria (SynProCya group)	Prochlorococcus sp. scB245a_521N3	GCA_000634575.1
Picocyanobacteria (SynProCya group)	Prochlorococcus sp. scB245a_521N5	GCA_000635875.1
Picocyanobacteria (SynProCya group)	Prochlorococcus sp. scB245a_521O20	GCA_000635255.1
Picocyanobacteria (SynProCya group)	Prochlorococcus sp. scB245a_521O23	GCA_000634595.1
Picocyanobacteria (SynProCya group)	Synechococcus elongatus PCC 6301	GCA_000010065.1
Picocyanobacteria (SynProCya group)	Synechococcus elongatus PCC 7942	GCA_000012525.1
Picocyanobacteria (SynProCya group)	Synechococcus sp. BL107	GCA_000153805.1
Picocyanobacteria (SynProCya group)	Synechococcus sp. CB0101	GCA_000179235.1
Picocyanobacteria (SynProCya group)	Synechococcus sp. CB0205	GCA_000179255.1
Picocyanobacteria (SynProCya group)	Synechococcus sp. CC9311	GCA_000014585.1
Picocyanobacteria (SynProCya group)	Synechococcus sp. CC9605	GCA_000012625.1
Picocyanobacteria (SynProCya group)	Synechococcus sp. CC9616	GCA_000515235.1
Picocyanobacteria (SynProCya group)	Synechococcus sp. CC9902	GCA_000012505.1
Picocyanobacteria (SynProCya group)	Synechococcus sp. GFB01	GCA_001039265.1
Picocyanobacteria (SynProCya group)	Synechococcus sp. JA-2-3B'a(2-13)	GCA_000013225.1
Picocyanobacteria (SynProCya group)	Synechococcus sp. JA-3-3Ab	GCA_000013205.1
Picocyanobacteria (SynProCya group)	Synechococcus sp. KORDI-100	GCA_000737535.1
Picocyanobacteria (SynProCya group)	Synechococcus sp. KORDI-49	GCA_000737575.1
Picocyanobacteria (SynProCya group)	Synechococcus sp. KORDI-52	GCA_000737595.1
Picocyanobacteria (SynProCya group)	Synechococcus sp. NKBG042902	GCA_000715475.1
Picocyanobacteria (SynProCya group)	Synechococcus sp. NKBG15041c	GCA_000485815.1
Picocyanobacteria (SynProCya group)	Synechococcus sp. PCC 6312	GCA_000316685.1
Picocyanobacteria (SynProCya group)	Synechococcus sp. PCC 7002	GCA_000019485.1
Picocyanobacteria (SynProCya group)	Synechococcus sp. PCC 73109	GCA_001521855.1
Picocyanobacteria (SynProCya group)	Synechococcus sp. PCC 7335	GCA_000155595.1
Picocyanobacteria (SynProCya group)	Synechococcus sp. PCC 7336	GCA_000332275.1
Picocyanobacteria (SynProCya group)	Synechococcus sp. PCC 7502	GCA_000317085.1
Picocyanobacteria (SynProCya group)	Synechococcus sp. RCC307	GCA_000063525.1
Picocyanobacteria (SynProCya group)	Synechococcus sp. RS9916	GCA_000153825.1
Picocyanobacteria (SynProCya group)	Synechococcus sp. RS9917	GCA_000153065.1
Picocyanobacteria (SynProCya group)	Synechococcus sp. UTEX 2973	GCA_000817325.1
Picocyanobacteria (SynProCya group)	Synechococcus sp. WH 5701	GCA_000153045.1
Picocyanobacteria (SynProCya group)	Synechococcus sp. WH 7803	GCA_000063505.1
Picocyanobacteria (SynProCya group)	Synechococcus sp. WH 7805	GCA_000153285.1
Picocyanobacteria (SynProCya group)	Synechococcus sp. WH 8016	GCA_000230675.2
Picocyanobacteria (SynProCya group)	Synechococcus sp. WH 8020	GCA_001040845.1
Picocyanobacteria (SynProCya group)	Synechococcus sp. WH 8102	GCA_000195975.1
Picocyanobacteria (SynProCya group)	Synechococcus sp. WH 8103	GCA_001182765.1
Picocyanobacteria (SynProCya group)	Synechococcus sp. WH 8109	GCA_000161795.2
Unicellular cyanobacteria	Acaryochloris marina MBIC11017	GCA_000018105.1
Unicellular cyanobacteria	Acaryochloris sp. CCMEE 5410	GCA_000238775.2
Unicellular cyanobacteria	Aphanocapsa montana BDHKU210001	GCA_000817745.1
Unicellular cyanobacteria	Candidatus Atelocyanobacterium thalassa isolate ALOHA	GCA_000025125.1
Unicellular cyanobacteria	Candidatus Atelocyanobacterium thalassa isolate SIO64986	GCA_000737945.1
Unicellular cyanobacteria	Chamaesiphon minutus PCC 6605	GCA_000317145.1
Unicellular cyanobacteria	Crocosphaera watsonii WH 0003	GCA_000235665.2
Unicellular cyanobacteria	Crocosphaera watsonii WH 0005	GCA_001050835.1
Unicellular cyanobacteria	Crocosphaera watsonii WH 0401	GCA_001039615.1
Unicellular cyanobacteria	Crocosphaera watsonii WH 0402	GCA_001039635.1
Unicellular cyanobacteria	Crocosphaera watsonii WH 8501	GCA_000167195.1
Unicellular cyanobacteria	Crocosphaera watsonii WH 8502	GCA_001039555.1
Unicellular cyanobacteria	Cyanobacterium aponinum PCC 10605	GCA_000317675.1
Unicellular cyanobacteria	Cyanobacterium stanieri PCC 7202	GCA_000317655.1
Unicellular cyanobacteria	Cyanothece sp. ATCC 51142	GCA_000017845.1
Unicellular cyanobacteria	Cyanothece sp. ATCC 51472	GCA_000231425.3
Unicellular cyanobacteria	Cyanothece sp. CCY0110	GCA_000169335.1
Unicellular cyanobacteria	Cyanothece sp. PCC 7424	GCA_000021825.1
Unicellular cyanobacteria	Cyanothece sp. PCC 7425	GCA_000022045.1
Unicellular cyanobacteria	Cyanothece sp. PCC 7822	GCA_000147335.1
Unicellular cyanobacteria	Cyanothece sp. PCC 8801	GCA_000021805.1
Unicellular cyanobacteria	Cyanothece sp. PCC 8802	GCA_000024045.1
Unicellular cyanobacteria	Dactylococcopsis salina PCC 8305	GCA_000317615.1
Unicellular cyanobacteria	Geminocystis herdmanii PCC 6308	GCA_000332235.1
Unicellular cyanobacteria	Gloeobacter kilaueensis JS1	GCA_000484535.1
Unicellular cyanobacteria	Gloeobacter violaceus PCC 7421	GCA_000011385.1
Unicellular cyanobacteria	Gloeocapsa sp. PCC 73106	GCA_000332035.1
Unicellular cyanobacteria	Gloeocapsa sp. PCC 7428	GCA_000317555.1
Unicellular cyanobacteria	Halothece sp. PCC 7418	GCA_000317635.1
Unicellular cyanobacteria	Microcystis aeruginosa DIANCHI905	GCA_000332585.1
Unicellular cyanobacteria	Microcystis aeruginosa NIES-2549	GCA_000981785.1
Unicellular cyanobacteria	Microcystis aeruginosa NIES-44	GCA_000787675.1
Unicellular cyanobacteria	Microcystis aeruginosa NIES-843	GCA_000010625.1
Unicellular cyanobacteria	Microcystis aeruginosa NIES-88	GCA_001578075.1
Unicellular cyanobacteria	Microcystis aeruginosa PCC 7005	GCA_000599945.1
Unicellular cyanobacteria	Microcystis aeruginosa PCC 7941	GCA_000312205.1
Unicellular cyanobacteria	Microcystis aeruginosa PCC 9432	GCA_000307995.2
Unicellular cyanobacteria	Microcystis aeruginosa PCC 9443	GCA_000312185.1
Unicellular cyanobacteria	Microcystis aeruginosa PCC 9701	GCA_000312285.1
Unicellular cyanobacteria	Microcystis aeruginosa PCC 9717	GCA_000312165.1
Unicellular cyanobacteria	Microcystis aeruginosa PCC 9806	GCA_000312725.1
Unicellular cyanobacteria	Microcystis aeruginosa PCC 9807	GCA_000312225.1
Unicellular cyanobacteria	Microcystis aeruginosa PCC 9808	GCA_000312245.1
Unicellular cyanobacteria	Microcystis aeruginosa PCC 9809	GCA_000312265.1
Unicellular cyanobacteria	Microcystis aeruginosa SPC777	GCA_000412595.1
Unicellular cyanobacteria	Microcystis aeruginosa TAIHU98	GCA_000330925.1
Unicellular cyanobacteria	Microcystis panniformis FACHB-1757	GCA_001264245.1
Unicellular cyanobacteria	Microcystis sp. T1-4	GCA_000297435.1
Unicellular cyanobacteria	Neosynechococcus sphagnicola sy1	GCA_000775285.1
Unicellular cyanobacteria	Rubidibacter lacunae KORDI 51-2	GCA_000473895.1
Unicellular cyanobacteria	Synechocystis sp. PCC 6714	GCA_000478825.2
Unicellular cyanobacteria	Synechocystis sp. PCC 6803 substr. GT-I	GCA_000284135.1
Unicellular cyanobacteria	Synechocystis sp. PCC 6803 substr. PCC-N	GCA_000284215.1
Unicellular cyanobacteria	Synechocystis sp. PCC 6803 substr. PCC-P	GCA_000284455.1
Unicellular cyanobacteria	Synechocystis sp. PCC 6803	GCA_000009725.1
Unicellular cyanobacteria	Synechocystis sp. PCC 6803	GCA_000270265.1
Unicellular cyanobacteria	Synechocystis sp. PCC 6803	GCA_000340785.1
Unicellular cyanobacteria	Synechocystis sp. PCC 6803	GCA_001318385.1
Unicellular cyanobacteria	Synechocystis sp. PCC 7509	GCA_000332075.2
Unicellular cyanobacteria	Thermosynechococcus elongatus BP-1	GCA_000011345.1
Unicellular cyanobacteria	Thermosynechococcus sp. NK55a	GCA_000505665.1
Unicellular cyanobacteria	cyanobacterium endosymbiont of Epithemia turgida isolate EtSB Lake Yunoko	GCA_000829235.1
Unicellular cyanobacteria that divide in more than one plane	Aliterella atlantica CENA595	GCA_000952155.1
Unicellular cyanobacteria that divide in more than one plane	Chroococcidiopsis thermalis PCC 7203	GCA_000317125.1
Unicellular cyanobacteria that divide in more than one plane	Myxosarcina sp. GI1	GCA_000756305.1
Unicellular cyanobacteria that divide in more than one plane	Pleurocapsa sp. PCC 7319	GCA_000332195.1
Unicellular cyanobacteria that divide in more than one plane	Pleurocapsa sp. PCC 7327	GCA_000317025.1
Unicellular cyanobacteria that divide in more than one plane	Stanieria cyanosphaera PCC 7437	GCA_000317575.1
Unicellular cyanobacteria that divide in more than one plane	Xenococcus sp. PCC 7305	GCA_000332055.1
Filamentous cyanobacteria	Arthrospira maxima CS-328	GCA_000173555.1
Filamentous cyanobacteria	Arthrospira platensis C1	GCA_000307915.1
Filamentous cyanobacteria	Arthrospira platensis NIES-39	GCA_000210375.1
Filamentous cyanobacteria	Arthrospira platensis YZ	GCA_001611905.1
Filamentous cyanobacteria	Arthrospira platensis str. Paraca	GCA_000175415.3
Filamentous cyanobacteria	Arthrospira sp. PCC 8005	GCA_000176895.2
Filamentous cyanobacteria	Arthrospira sp. PCC 8005	GCA_000973065.1
Filamentous cyanobacteria	Arthrospira sp. TJSD091	GCA_000974245.1
Filamentous cyanobacteria	Coleofasciculus chthonoplastes PCC 7420	GCA_000155555.1
Filamentous cyanobacteria	Crinalium epipsammum PCC 9333	GCA_000317495.1
Filamentous cyanobacteria	Geitlerinema sp. PCC 7105	GCA_000332355.1
Filamentous cyanobacteria	Geitlerinema sp. PCC 7407	GCA_000317045.1
Filamentous cyanobacteria	Kamptonema formosum PCC 6407	GCA_000332155.1
Filamentous cyanobacteria	Leptolyngbya boryana PCC 6306	GCA_000353285.1
Filamentous cyanobacteria	Leptolyngbya sp. Heron Island J	GCA_000482245.1
Filamentous cyanobacteria	Leptolyngbya sp. JSC-1	GCA_000733415.1
Filamentous cyanobacteria	Leptolyngbya sp. KIOST-1	GCA_000763385.1
Filamentous cyanobacteria	Leptolyngbya sp. NIES-2104	GCA_001485215.1
Filamentous cyanobacteria	Leptolyngbya sp. PCC 6406	GCA_000332095.2
Filamentous cyanobacteria	Leptolyngbya sp. PCC 7375	GCA_000316115.1
Filamentous cyanobacteria	Leptolyngbya sp. PCC 7376	GCA_000316605.1
Filamentous cyanobacteria	Limnoraphis robusta CS-951	GCA_000972705.2
Filamentous cyanobacteria	Lyngbya aestuarii BL J	GCA_000478195.2
Filamentous cyanobacteria	Lyngbya confervoides BDU141951	GCA_000817775.1
Filamentous cyanobacteria	Lyngbya sp. PCC 8106	GCA_000169095.1
Filamentous cyanobacteria	Microcoleus sp. PCC 7113	GCA_000317515.1
Filamentous cyanobacteria	Microcoleus vaginatus FGP-2	GCA_000214075.2
Filamentous cyanobacteria	Moorea producens 3L	GCA_000211815.1
Filamentous cyanobacteria	Nodosilinea nodulosa PCC 7104	GCA_000309385.1
Filamentous cyanobacteria	Oscillatoria acuminata PCC 6304	GCA_000317105.1
Filamentous cyanobacteria	Oscillatoria nigro-viridis PCC 7112	GCA_000317475.1
Filamentous cyanobacteria	Oscillatoria sp. PCC 10802	GCA_000332335.1
Filamentous cyanobacteria	Oscillatoriales cyanobacterium JSC-12	GCA_000309945.1
Filamentous cyanobacteria	Oscillatoriales cyanobacterium MTP1	GCA_001482745.1
Filamentous cyanobacteria	Planktothricoides sp. SR001	GCA_001276715.1
Filamentous cyanobacteria	Planktothrix agardhii NIVA-CYA 126/8	GCA_000710505.1
Filamentous cyanobacteria	Planktothrix agardhii NIVA-CYA 15	GCA_000464665.1
Filamentous cyanobacteria	Planktothrix agardhii NIVA-CYA 34	GCA_000464725.1
Filamentous cyanobacteria	Planktothrix agardhii NIVA-CYA 56/3	GCA_000464825.1
Filamentous cyanobacteria	Planktothrix mougeotii NIVA-CYA 405	GCA_000464745.1
Filamentous cyanobacteria	Planktothrix prolifica NIVA-CYA 406	GCA_000464765.1
Filamentous cyanobacteria	Planktothrix prolifica NIVA-CYA 540	GCA_000464805.1
Filamentous cyanobacteria	Planktothrix prolifica NIVA-CYA 98	GCA_000464845.1
Filamentous cyanobacteria	Planktothrix rubescens NIVA-CYA 407	GCA_000464785.1
Filamentous cyanobacteria	Prochlorothrix hollandica PCC 9006	GCA_000332315.1
Filamentous cyanobacteria	Prochlorothrix hollandica PCC 9006	GCA_000341585.2
Filamentous cyanobacteria	Pseudanabaena biceps PCC 7429	GCA_000332215.1
Filamentous cyanobacteria	Pseudanabaena sp. 'Roaring Creek'	GCA_001402795.1
Filamentous cyanobacteria	Pseudanabaena sp. PCC 6802	GCA_000332175.1
Filamentous cyanobacteria	Pseudanabaena sp. PCC 7367	GCA_000317065.1
Filamentous cyanobacteria	Spirulina subsalsa PCC 9445	GCA_000314005.1
Filamentous cyanobacteria	Trichodesmium erythraeum 21-75	GCA_000963755.2
Filamentous cyanobacteria	Trichodesmium erythraeum IMS101	GCA_000014265.1
Filamentous cyanobacteria	[Oscillatoria] sp. PCC 6506	GCA_000180455.1
Filamentous cyanobacteria	filamentous cyanobacterium ESFC-1	GCA_000380225.1
Filamentous, heterocystous cyanobacteria	'Nostoc azollae' 0708	GCA_000196515.1
Filamentous, heterocystous cyanobacteria	Anabaena cylindrica PCC 7122	GCA_000317695.1
Filamentous, heterocystous cyanobacteria	Anabaena sp. 90	GCA_000312705.1
Filamentous, heterocystous cyanobacteria	Anabaena sp. PCC 7108	GCA_000332135.1
Filamentous, heterocystous cyanobacteria	Anabaena sp. wa102	GCA_001277295.1
Filamentous, heterocystous cyanobacteria	Anabaena variabilis ATCC 29413	GCA_000204075.1
Filamentous, heterocystous cyanobacteria	Aphanizomenon flos-aquae 2012/KM1/D3	GCA_000789435.1
Filamentous, heterocystous cyanobacteria	Aphanizomenon flos-aquae NIES-81	GCA_000521175.1
Filamentous, heterocystous cyanobacteria	Calothrix sp. 336/3	GCA_000734895.2
Filamentous, heterocystous cyanobacteria	Calothrix sp. PCC 6303	GCA_000317435.1
Filamentous, heterocystous cyanobacteria	Calothrix sp. PCC 7103	GCA_000331305.1
Filamentous, heterocystous cyanobacteria	Calothrix sp. PCC 7507	GCA_000316575.1
Filamentous, heterocystous cyanobacteria	Cylindrospermopsis raciborskii CS-505	GCA_000175835.1
Filamentous, heterocystous cyanobacteria	Cylindrospermopsis raciborskii ITEP-A1	GCA_001586755.1
Filamentous, heterocystous cyanobacteria	Cylindrospermopsis sp. CR12	GCA_001432185.1
Filamentous, heterocystous cyanobacteria	Cylindrospermum stagnale PCC 7417	GCA_000317535.1
Filamentous, heterocystous cyanobacteria	Dolichospermum circinale AWQC131C	GCA_000426905.1
Filamentous, heterocystous cyanobacteria	Dolichospermum circinale AWQC310F	GCA_000426925.1
Filamentous, heterocystous cyanobacteria	Hassallia byssoidea VB512170	GCA_000817785.1
Filamentous, heterocystous cyanobacteria	Microchaete sp. PCC 7126	GCA_000332295.1
Filamentous, heterocystous cyanobacteria	Nodularia spumigena CCY9414	GCA_000169135.1
Filamentous, heterocystous cyanobacteria	Nodularia spumigena CCY9414	GCA_000340565.3
Filamentous, heterocystous cyanobacteria	Nostoc piscinale CENA21	GCA_001298445.1
Filamentous, heterocystous cyanobacteria	Nostoc punctiforme PCC 73102	GCA_000020025.1
Filamentous, heterocystous cyanobacteria	Nostoc sp. PCC 7107	GCA_000316625.1
Filamentous, heterocystous cyanobacteria	Nostoc sp. PCC 7120	GCA_000009705.1
Filamentous, heterocystous cyanobacteria	Nostoc sp. PCC 7524	GCA_000316645.1
Filamentous, heterocystous cyanobacteria	Raphidiopsis brookii D9	GCA_000175855.1
Filamentous, heterocystous cyanobacteria	Richelia intracellularis HH01	GCA_000350105.1
Filamentous, heterocystous cyanobacteria	Richelia intracellularis HM01	GCA_000350125.1
Filamentous, heterocystous cyanobacteria	Richelia intracellularis	GCA_000613065.1
Filamentous, heterocystous cyanobacteria	Rivularia sp. PCC 7116	GCA_000316665.1
Filamentous, heterocystous cyanobacteria	Scytonema hofmanni PCC 7110	GCA_000346485.2
Filamentous, heterocystous cyanobacteria	Scytonema millei VB511283	GCA_000817735.1
Filamentous, heterocystous cyanobacteria	Scytonema tolypothrichoides VB-61278	GCA_000828085.1
Filamentous, heterocystous cyanobacteria	Tolypothrix bouteillei VB521301	GCA_000760695.2
Filamentous, heterocystous cyanobacteria	Tolypothrix campylonemoides VB511288	GCA_000828075.1
Filamentous, heterocystous cyanobacteria	Tolypothrix sp. PCC 7601	GCA_000300115.1
Filamentous, heterocystous cyanobacteria	[Scytonema hofmanni] UTEX 2349	GCA_000582685.1
Filamentous, heterocystous cyanobacteria	Chlorogloeopsis fritschii PCC 6912	GCA_000317285.1
Filamentous, heterocystous cyanobacteria	Chlorogloeopsis fritschii PCC 9212	GCA_000317265.1
Filamentous, heterocystous cyanobacteria	Fischerella muscicola PCC 7414	GCA_000317205.1
Filamentous, heterocystous cyanobacteria	Fischerella muscicola SAG 1427-1 = PCC 73103	GCA_000317245.1
Filamentous, heterocystous cyanobacteria	Fischerella sp. JSC-11	GCA_000231365.2
Filamentous, heterocystous cyanobacteria	Fischerella sp. NIES-3754	GCA_001548455.1
Filamentous, heterocystous cyanobacteria	Fischerella sp. PCC 9339	GCA_000315585.1
Filamentous, heterocystous cyanobacteria	Fischerella sp. PCC 9431	GCA_000447295.1
Filamentous, heterocystous cyanobacteria	Fischerella sp. PCC 9605	GCA_000517105.1
Filamentous, heterocystous cyanobacteria	Fischerella thermalis PCC 7521	GCA_000317225.1
Filamentous, heterocystous cyanobacteria	Hapalosiphon sp. MRB220	GCA_001275395.1
Filamentous, heterocystous cyanobacteria	Mastigocladopsis repens PCC 10914	GCA_000315565.1
Filamentous, heterocystous cyanobacteria	Mastigocladus laminosus UU774	GCA_000934435.1
Filamentous, heterocystous cyanobacteria	Mastigocoleus testarum BC008	GCA_000472885.1
Filamentous, heterocystous cyanobacteria	Mastigocoleus testarum BC008	GCA_001456025.1
Filamentous, heterocystous cyanobacteria	cyanobacterium PCC 7702	GCA_000332255.1
